# Primary visual cortex injury produces loss of inhibitory neurons and long-term visual circuit dysfunction

**DOI:** 10.1101/2020.08.19.258335

**Authors:** Jan C. Frankowski, Andrzej T. Foik, Jiana R. Machhor, David C. Lyon, Robert F. Hunt

## Abstract

Primary sensory areas of the mammalian neocortex have a remarkable degree of plasticity, allowing neural circuits to adapt to dynamic environments. However, little is known about the effect of traumatic brain injury on visual system function. Here we applied a mild focal contusion injury to primary visual cortex (V1) in adult mice. We found that, although V1 was largely intact in brain-injured mice, there was a reduction in the number of inhibitory interneurons that extended into deep cortical layers. In general, we found a preferential reduction of interneurons located in superficial layers, near the impact site, while interneurons positioned in deeper layers were better preserved. Three months after injury, V1 neurons showed dramatically reduced responses to visual stimuli and weaker orientation selectivity and tuning, consistent with the loss of cortical inhibition. Our results demonstrate that V1 neurons no longer robustly and stably encode visual input following a mild traumatic injury.

**Highlights:**

- Inhibitory neurons are lost throughout brain injured visual cortex
- Visually-evoked potentials are severely degraded after injury
- Injured V1 neurons show weaker selectivity and tuning consistent with reduced interneurons
