## Supplementary material for "Primary visual cortex injury produces loss of inhibitory neurons and long-term visual circuit dysfunction": Table S1

### Sheet: Sheet1
Table S1: Quantification of GAD67+ cell density
Experiment	No. of Animals	Group	Hemisphere	Distance	Layer	Mean	SEM	Test	Statistics	Post-Hoc Test	Post-Hoc Statistics
GAD67+ Density (Cumulative)	Uninjured, n= 6 CCI, n = 6	Uninjured	Contralateral	Mean 0-600 µm	Mean I-VI	267.734	11.1495	Two-way ANOVA	Interaction: F (1, 20) = 4.852152, P = 0.0395 Hemisphere: F (1, 20) = 9.424140, P = 0.0060 Group: F (1, 20) = 4.528449, P = 0.0460	Tukey	Ipsilateral:Uninjured vs. Ipsilateral:CCI, P = 0.0289 Ipsilateral:Uninjured vs. Contralateral:Uninjured, P = 0.9267 Ipsilateral:Uninjured vs. Contralateral:CCI, P = 0.9086 Ipsilateral:CCI vs. Contralateral:Uninjured, P = 0.0075 Ipsilateral:CCI vs. Contralateral:CCI, P = 0.0067 Contralateral:Uninjured vs. Contralateral:CCI P > 0.9999
			Ipsilateral	Mean 0-600 µm	Mean I-VI	257.885	12.2121
		CCI	Contralateral	Mean 0-600 µm	Mean I-VI	268.583	10.1557
			Ipsilateral	Mean 0-600 µm	Mean I-VI	208.691	11.8124
GAD67+ Density (Over Distance)	Uninjured, n= 6 CCI, n = 6	Uninjured	Ipsilateral	0 µm	Mean I-VI	280.22	18.4772	Two-way RM ANOVA	Interaction: F (2, 20) = 7.849960, P = 0.0030 Distance from Injury: F (2, 20) = 0.2978638, P = 0.7456 Group: F (1, 10) = 8.383467, P = 0.0160 Subjects (matching): F (10, 20) = 3.045062, P = 0.0163	Sidak	Uninjured vs. CCI (0 um), P = 0.0001 Uninjured vs. CCI (300 um), P = 0.6059 Uninjured vs. CCI (600 um), P = 0.7701
				300 µm	Mean I-VI	249.895	12.6182
				600 µm	Mean I-VI	243.539	14.7841
		CCI	Ipsilateral	0 µm	Mean I-VI	176.562	10.751
				300 µm	Mean I-VI	225.152	17.623
				600 µm	Mean I-VI	224.359	17.013
GAD67+ Density (Laminar)	Uninjured, n= 6 CCI, n = 6	Uninjured	Ipsilateral (right)	0 µm	I	303.667	24.5464	Two-way ANOVA	Interaction: F (3, 40) = 0.2912846, P = 0.8314 Layer: F (3, 40) = 7.219196, P = 0.0006 Group: F (1, 40) = 28.74192, P < 0.0001	Sidak	Uninjured vs. CCI (Layer I), P = 0.0124 Uninjured vs. CCI (Layer II/III), P = 0.0178 Uninjured vs. CCI (Layer IV), P = 0.2162 Uninjured vs. CCI (Layer V/VI), P = 0.0484
					II/III	302.626	27.6292
					IV	339.79	34.3875
					V/VI	226.648	9.02193
		CCI	Ipsilateral (right)	0 µm	I	182.885	45.5826
					II/III	186.979	20.3603
					IV	265.19	24.4921
					V/VI	126	13.2131
	Uninjured, n= 6 CCI, n = 6	Uninjured	Ipsilateral (right)	300 µm	I	307.302	33.9198	Two-way ANOVA	Interaction: F (3, 40) = 3.347005, P = 0.0284 Layer: F (3, 40) = 18.90778, P < 0.0001 Group: F (1, 40) = 11.15444, P = 0.0018	Sidak	Uninjured vs. CCI (Layer I), P = 0.0018 Uninjured vs. CCI (Layer II/III), P = 0.997 Uninjured vs. CCI (Layer IV), P = 0.0569 Uninjured vs. CCI (Layer V/VI), P > 0.9999
					II/III	257.42	16.2105
					IV	403.207	21.7632
					V/VI	177.51	18.7666
		CCI	Ipsilateral (right)	300 µm	I	175.065	30.1402
					II/III	247.006	36.2819
					IV	314.747	16.5716
					V/VI	177.295	7.66108
	Uninjured, n= 6 CCI, n = 6	Uninjured	Ipsilateral (right)	600 µm	I	275.936	25.5661	Two-way ANOVA	Interaction: F (3, 40) = 0.3846306, P = 0.7646 Layer: F (3, 40) = 9.047034, P = 0.0001 Group: F (1, 40) = 0.9991527, P = 0.3235	Sidak	Uninjured vs. CCI (Layer I), P = 0.9847 Uninjured vs. CCI (Layer II/III), P = 0.6674 Uninjured vs. CCI (Layer IV), P = 0.9453 Uninjured vs. CCI (Layer V/VI), P = 0.9967
					II/III	280.929	22.2423
					IV	354.327	36.6072
					V/VI	166.263	16.7916
		CCI	Ipsilateral (right)	600 µm	I	255.131	60.1213
					II/III	226.998	25.7056
					IV	324.681	29.2725
					V/VI	180.138	17.1931
	Uninjured, n= 6 CCI, n = 6	Uninjured	Contralateral (left)	0 µm	I	319.662	18.5875	Two-way ANOVA	Interaction: F (3, 40) = 0.04286148, P = 0.9880 Layer: F (3, 40) = 15.40599, P < 0.0001 Group: F (1, 40) = 0.1824130, P = 0.6716	Sidak	Uninjured vs. CCI (Layer I), P = 0.9781 Uninjured vs. CCI (Layer II/III), P = 0.9999 Uninjured vs. CCI (Layer IV), P > 0.9999 Uninjured vs. CCI (Layer V/VI), P = 0.9995
					II/III	297.657	11.7433
					IV	377.037	33.5629
					V/VI	209.76	12.5655
		CCI	Contralateral (left)	0 µm	I	337.471	33.6371
					II/III	302.144	24.9353
					IV	377.981	35.361
					V/VI	216.544	13.0513
	Uninjured, n= 6 CCI, n = 6	Uninjured	Contralateral (left)	300 µm	I	286.505	45.8235	Two-way ANOVA	Interaction: F (3, 40) = 1.049076, P = 0.3814 Layer: F (3, 40) = 10.68682, P < 0.0001 Group: F (1, 40) = 0.2858770, P = 0.5958	Sidak	Uninjured vs. CCI (Layer I), P = 0.3092 Uninjured vs. CCI (Layer II/III), P = 0.9997 Uninjured vs. CCI (Layer IV), P = 0.9840 Uninjured vs. CCI (Layer V/VI), P = 0.9930
					II/III	304.839	17.1213
					IV	368.207	35.2256
					V/VI	203.755	16.0508
		CCI	Contralateral (left)	300 µm	I	361.739	44.4024
					II/III	311.774	21.46
					IV	348.183	28.4297
					V/VI	187.665	16.9665
	Uninjured, n= 6 CCI, n = 6	Uninjured	Contralateral (left)	600 µm	I	320.508	22.6079	Two-way ANOVA	Interaction: F (3, 40) = 0.6916910, P = 0.5625 Layer: F (3, 40) = 12.24683, P < 0.0001 Group: F (1, 40) = 2.138168, P = 0.1515	Sidak	Uninjured vs. CCI (Layer I), P = 0.8845 Uninjured vs. CCI (Layer II/III), P > 0.9999 Uninjured vs. CCI (Layer IV), P = 0.246 Uninjured vs. CCI (Layer V/VI), P > 0.9999
					II/III	269.754	12.6643
					IV	375.421	28.5641
					V/VI	193.956	4.47538
		CCI	Contralateral (left)	600 µm	I	290.544	21.733
					II/III	265.508	17.4231
					IV	306.92	53.9916
					V/VI	189.806	11.9301
