## Supplementary material for "Primary visual cortex injury produces loss of inhibitory neurons and long-term visual circuit dysfunction": Table S1

### Sheet: Table 3
Table S1: Core Common Data Elements (CDEs) for pre-clinical TBI studies
Variable Name	Title	Element Type	Description	Short Description	Data Type	Size	Input Restrictions	Minimum Value	Maximum Value	Values	Permissible Value Descriptions	Measurement Type	Domain	Classification	Clinical CDE Title
Species	Species	CDE	Species of the animal being studied	Species of the animal being studied	Alphanumeric		Single Pre-Defined Value Selected			Mice	Pigs; Rats; Mice; Other		Animal Characteristics	CORE	NA
BirthDate	Birth date	CDE	Date (and time, if applicable and known) the participant/subject was born	Birth date	Date or Date & Time		Free-Form Entry			2019	Date or Date & Time	Years	Animal Characteristics	CORE	C00007
AgeVal	Age	CDE	Age at the time of injury	Age group that the subject belongs to at the time of injury	Numeric Values		Free-Form Entry	2	2	2	Number	Month	Animal Characteristics	CORE	C00008
AgeGroup	Age group	CDE	Value for participant's subject age, calculated as elapsed time since the birth of the participant/subject	Age group that the subject belongs to at the time of injury	Alphanumeric		Single Pre-Defined Value Selected			Adult	Rodents: Immature: pnd1-49; Adult: pnd50-540 (18 months); Aged adult: pnd540+ Pigs: Immature = 0 - 56 days; Adolescent/young adult = 57 - 180 days; Adult = > 180 days		Animal Characteristics	CORE	NA
SexSubjectGenotypTyp	Sex	CDE	The difference between male and female, based upon the interactions between genes and between the genotype and the environment. Genotype is identified based on the individual's reproductive organs and functions assigned by chromosomal complement.	Sex chromosomes of the participant/subject based upon genotyping	Alphanumeric		Single Pre-Defined Value Selected			Male; Female	Male; Female; Castrated male; Ovarectomized female; Other		Animal Characteristics	CORE	C17396
AnimalVendor	Animal vendor	CDE	Animal vendor	Animal vendor	Alphanumeric		Single Pre-Defined Value Selected			Charles River	Jackson Labs; Charles River; Harlan; Taconic; Sinclair Bio Resouces; Archer Farms Inc. Thomas D. Morris Inc.; Other; None; Unknown		Animal Characteristics	CORE	NA
StrainGeneMod	Strain/genetic modifications	CDE	Strain of species, including genetic modification	Strain of species, including genetic modification	Alphanumeric	4000	Free-Form Entry			GAD67-EGF; in house CD-1; Charles River Laboratories, cat no. 022	Text		Animal Characteristics	CORE	NA
WgtMeasr	Weight measurement	CDE	Measurement of subject's weight prior to injury	Pre-injury body weight	Numeric Values		Free-Form Entry	0	100	0.03 - 0.045	Number	Kilogram	Animal Characteristics	CORE	C01541
PreInjHousing	Preinjury subject housing	CDE	Individual or group housing prior to injury	Individual or group housing prior to injury	Alphanumeric		Single Pre-Defined Value Selected			Multiple	Single; Multiple; Split cage housing; Other; Unknown		Animal History	CORE	NA
PreinjuryCond	Preinjury conditions	CDE	List of preinjury conditions that may have been present prior to the injury	List of preinjury conditions that may have been present prior to the injury	Alphanumeric		Multiple Pre-Defined Values Selected			None	Alcohol; Special Diet; Preconditioning; Enrichment; Forced exercise; Voluntary exercise; Habituation; Hypertensive; Hyperglycemic; Other; None; Unknown		Animal History	CORE	NA
PreInjurySurgProc	Preinjury surgical procedures	CDE	Surgical procedures prior to Injury	Surgical procedures prior to injuryI	Alphanumeric		Multiple Pre-Defined Values Selected			Craniotomy	Open skull; Closed skull; Skull exposed; Skull not exposed; Cap; Plate; Helmet; Dural breach; Craniotomy; Burr hole; Implanted sensors; Intraventricular/intraparenchymal cannluae placement for agent delivery; Microdialysis; Other		Animal History	CORE	NA
InjuryGpAssign	Injury group assignment	CDE	Injury goup assignment	Injury goup assignment	Alphanumeric		Single Pre-Defined Value Selected			Naïve; Injured	Injured; Naïve; Sham Injured; Anesthesia controls; Other		Animal History	CORE	NA
InjDateTime	Injury date and time	CDE	Date (and time, if applicable and known) of injury	Injury date and time	Date and Time		Free-Form Entry			2019-2020	Injury Date or Date & Time		Animal History	CORE	CO5400
AnestheticType	Anesthetic type	CDE	Anesthesia given prior to the injury	Anesthesia given prior to the injury	Alphanumeric		Single Pre-Defined Value Selected			Isoflurane	Isoflurane; Pentobarbital; Diethyl ether; Chloral hydrate; Tribromomethanol (Avertin); Ketamine; Ketamine/Xylazine; Sevoflurane; Tiletamine; Ketamine/medetomidine; Propofol; Sodium thiopental; Lidocaine; Bupivacaine; Other; None		Animal History	CORE	NA
AnestheticRoute	Anesthetic route	CDE	The way the anesthesia was delivered.	The way the anesthesia was delivered.	Alphanumeric		Single Pre-Defined Value Selected			Intranasal	i.v.; i.p.; i.c.v.; i.m.; Intranasal; Oral; s.c.; Other; NA		Animal History	CORE	?
AnesthesiaDur	Anesthesia duration	CDE	Length of time that animal was anesthetized	Length of time that animal was anesthetized	Numeric Values		Free-Form Entry	0	240	30	Whole number	Minute	Animal History	CORE
Analgesia Type	Analgesia type	CDE	Type of analgesia delivered before, during or after injury procedures	Type of analgesia delivered before, during or after injury procedures	Alphanumeric		Single Pre-Defined Value Selected			Opioids	NSAIDs; Salicylates; Acetaminophen; Opiods; Alpha-2 adrenergic agonists; Anticonvulsants		Animal History	CORE	?
InjSeverity	Injury severity	CDE	Broad classification of injury severity based on clinical correlates.	Broad classification of injury severity based on clinical correlates.	Alphanumeric		Single Pre-Defined Value Selected			Mild/Mod	Mild = no overt, gross brain pathology, e.g. hemorrhages and contusions, also includes concussion where there is no evidence of hemorrhages and contusions; Mod/Severe = overt anatomical damage or major functional deficits, e.g. coma in pigs		Animal History	CORE	GCS
NumInjExp	Number of injury exposures	CDE	Number of injury exposures/subject	Number of injury exposures/subject	Numeric Values		Free-Form Entry	0	10	1	Whole number		Animal History	CORE	NA
IntrvlBetwnInj	Interval between injuries	CDE	Length of time between injuries or other types of trauma relative to the first injury	Length of time between injuries or other types of trauma relative to the first injury	Numeric Values		Free-Form Entry	0	500	0	Whole number		Animal History	CORE	?
UnitMeasIntInj	Unit of measure for interval between injuries	CDE	Unit of measure for interval between injuries, including sham injuries and other control procedures	Unit of measure for interval between injuries, including sham injuries and other control procedures	Alphanumeric		Single Pre-Defined Value Selected			NA	Seconds; Minutes; Hours; Days; Weeks; Months; Years; NA		Animal History	CORE	NA
PostInjurySurgProc	Post-injury surgical procedures	CDE	Surgical procedures post-injury	Surgical procedures post-injury	Alphanumeric		Single Pre-Defined Value Selected			None	Cranioplasty; Intraventricular/intraparenchymal cannluae placement for agent delivery; Other; None		Animal History	CORE	NA
PostInjuryCond	Post-injury conditions	CDE	List of postinjury conditions that may have been present prior to the injury, other than surgical procedures	List of postinjury conditions that may have been present prior to the injury, other than surgical procedures	Alphanumeric		Multiple Pre-Defined Values Selected			None	Alcohol; Special Diet; Enrichment; Exercise; Habituation; Hypertensive; Hyperglycemic; Other; None; Unknown		Animal History	CORE	NA
PostInjHousing	Post-injury subject housing	CDE	Individual or group housing after injury	Individual or group housing after injury	Alphanumeric		Single Pre-Defined Value Selected			Multiple	Single; Multiple; Splie cage housing; Other; Unknown		Animal History	CORE	NA
TreatGpAssign	Treatment group assignment	CDE	Treatment group assignment	Treatment group assignment	Alphanumeric		Single Pre-Defined Value Selected			NA	Treated; Untreated; Vehicle control; Saline control; Other		Animal History	CORE	?
TreatmtOnset	Treatment onset	CDE	Timing relative to injury	Timing relative to injury	Numeric Values		Free-Form Entry	-365	365	NA	Whole number		Animal History	CORE	?
UnitMeasureTreatmtOnset	Unit of measure for treatment onset	CDE	Unit of measure for treatment onset	Unit of measure for treatment onset	Alphanumeric		Single Pre‐Defined Value Selected			NA	Seconds; Minutes; Hours; Days; Weeks; Months; Years		Animal History	CORE
DrugTreatmtRoute	Drug treatment route	CDE	Route of administration of the drug or biologic	Route of administration of the drug or biologic	Alphanumeric		Single Pre‐Defined Value Selected			NA	i.v.; i.p.; i.c.v.; i.m.; Intranasal; Oral; Other		Animal History	CORE	?
TreatmtTherapyType	Treatment or therapy type	CDE	Includes pharmacological and non-pharmacological experimental therapies.	Includes pharmacological and non-pharmacological experimental therapies.	Alphanumeric	4000	Free-Form Entry			NA	Text		Animal History	CORE
TreatmtControl	Treatment control	CDE	The control used for the experimental treatment.	The control used for the experimental treatment.	Alphanumeric		Single Pre‐Defined Value Selected			NA	Saline; Vehicle; Other; None; NA		Animal History	CORE	?
TreatmtDose	Treatment dose	CDE	Dose of the treatment	Dose of the treatment	Alphanumeric	4000	Free-Form Entry			NA	Text		Animal History	CORE	?
SurvivalTime	Survival time	CDE	Length of time between injury and euthanasia or natural death	Length of time between injury and euthanasia or natural death	Numeric Values		Free-Form Entry	0	500	0.5-4	Whole number		Animal History	CORE
UnitMeasSurvTime	Unit of measure for survival time	CDE	Unit of measure for survival time	Unit of measure for survival time	Alphanumeric		Single Pre-Defined Value Selected			Months	Seconds; Minutes; Hours; Days; Weeks; Months; Years; NA		Animal History	CORE
EuthanasiaDateTime	Euthanasia date and time	CDE	Date (and time, if applicable and known) of euthanasia	Euthanasia date and time	Date and Time		Free-Form Entry			2020	Euthanasia Date or Date & Time		Animal History	CORE	CO5400
EuthanasiaType	Type of euthanasia	CDE	Method of euthanasia	Method of euthanasia	Alphanumeric		Single Pre-Defined Value Selected			Overdose + perfusion fixation;	Overdose + exsanguination; Overdose + decapitation; Overdose + perfusion fixation; Other; None		Animal History	CORE	NA
OutcomeTiming	Outcome: Timing	CDE	Length of time between the outcome measurement and the injury entered in seconds, minutes, hours, days, weeks, months, or years.	Length of time between the outcome measurement and the injury entered in seconds, minutes, hours, days, weeks, months, or years.	Numeric Values		Free-Form Entry	0	365	0.5-3.5	Whole number		Assessments and Outcomes	CORE	?
UnitMeasrOutcomeTiming	Unit of measure for outcome: Timing	CDE	Unit of measure for Outcome Timing	Unit of measure for Outcome Timing	Alphanumeric		Single Pre‐Defined Value Selected			Months	Seconds; Minutes; Hours; Days; Weeks; Months; Years; NA		Assessments & Outcomes	CORE
AssessmtDateTime	Assessment date and time	CDE	Assessment date and time	Assessment date and time	Date and Time		Free-Form Entry			2020	Assessment Date or Date & Time		Assessments & Outcomes	CORE	CO5400; C15910?
AcuteNeuroAssessmt	Acute neurological assessment	CDE	Assessment of reflexes shortly after the injury	Assessment of reflexes shortly after the injury	Alphanumeric		Single Pre-Defined Value Selected			Righting Response	Apnea; Righting Response; Toe Pinch Response; Other; Not Assessed		Assessments and Outcomes	CORE	NA
ApneaInd	Apnea indicator	CDE	Presence or absence of apnea	Presence or absence of apnea	Alphanumeric		Single Pre-Defined Value Selected			Not Assessed	Yes; No; Unknown; Not Assessed; NA		Assessments and Outcomes	CORE	NA
ApneaDur	Apnea duration	CDE	Duration of absence of breathing	Duration of absence of breathing	Numeric Values		Free-Form Entry	0	3600	NA	Whole number	Second	Assessments and Outcomes	CORE	CO1055?
RightRespnsTime	Righting response time	CDE	How long the reflex is suppressed following injury.	How long the reflex is suppressed following injury.	Numeric Values		Free-Form Entry	0	3600	varied (minutes)	Whole number	Second	Assessments and Outcomes	CORE	NA
ToePinchRespns	Toe pinch response	CDE	Duration of reflex suppression	Duration of reflex suppression	Numeric Values		Free-Form Entry	0	3600	NA	Whole number	Second	Assessments and Outcomes	CORE	Glasgow Motor Score
AcutePhysioAssmt	Acute Phsyiological Assessment	CDE	List of acute physiological parameters that may have been evaluated following injury	List of acute physiological parameters that may have been evaluated following injury	Alphanumeric		Multiple Pre‐Defined Values Selected			Not Assessed	Blood Pressure; Blood Gases; Heart Rate; blood pH; ICP; EEG; Other; Not Assessed		Assessments and Outcomes	CORE	NA
BrainImagingType	Brain imaging type	CDE	Types of brain imaging done as part of assessment	Types of brain imaging done as part of assessment	Alphanumeric		Multiple Pre‐Defined Values Selected			NA	In vivo imaging; Calcium Imaging; MRI; fMRI; CT; NA		Assessments & Outcomes	CORE	NA
ChronicPhysioAssmts	Chronic physiological assessments	CDE	List of chronic physiological parameters that may have been evaluated following injury	List of chronic physiological parameters that may have been evaluated following injury	Alphanumeric		Multiple Pre‐Defined Values Selected			In vivo electrophysiology recording	EEG; Evoked potentials; Microdialysis; In vivo brain recording; Other; Not Assessed		Assessments and Outcomes	CORE	NA
MemoryRetentionTests	Memory/retention tests	CDE	List of behavioral tests to evaluate memory/retention of tasks	List of behavioral tests to evaluate memory/retention of tasks	Alphanumeric		Multiple Pre‐Defined Values Selected			None	MWM; Barnes maze; Novel object recognition; Passive avoidance; Contextual fear conditioning; Other; None		Assessments and Outcomes	CORE
LearningAcquisition	Learning/acquisition	CDE	List of behavioral tests to evaluate learning/acquisition of taks	List of behavioral tests to evaluate learning/acquisition of taks	Alphanumeric		Multiple Pre‐Defined Values Selected			None	MWM; Barnes maze; Novel object recognition; Passive avoidance; Contextual fear conditioning; Other; None		Assessments and Outcomes	CORE
SensoryMotor	Sensory/Motor	CDE	List of sensorimotor tests	List of sensorimotor tests	Alphanumeric		Multiple Pre‐Defined Values Selected			None	Rotor Rod; Beam Walk; Cylinder test; Hole poke test; Other; None		Assessments and Outcomes	CORE
Anxiety	Anxiety	CDE	Lists of tests to evaluate anxiety	Lists of tests to evaluate anxiety	Alphanumeric		Multiple Pre‐Defined Values Selected			None	Open field preference for peripheryl versus center of field; Elevated plus maze; Elevated zero maze		Assessments and Outcomes	CORE
SocialInteractions	Social interactions	CDE	Lists of tests to evaluate social interactions	Lists of tests to evaluate social interactions	Alphanumeric		Multiple Pre‐Defined Values Selected			None	Partition test; Resident intruder test; Three-chamber test; Tube dominance test		Assessments and Outcomes	CORE
BodyWtChange	Body weight change	CDE	Change in body weight relative to pre-injury baseline	Change in body weight relative to pre-injury baseline	Numeric Values		Free-Form Entry	-20	20	NA	Number	Kilogram	Assessments and Outcomes	CORE
Histopathology	Histopathology	CDE	Types of histopathology assessed	Types of histopathology assessed	Alphanumeric		Multiple Pre‐Defined Values Selected			Hemispheric volume; Cell quantification	Lesion, hemispheric, or region-specific volumes; Cell counts; Optical density measurements; Quantification of cell processes; Quantification of cell death; Other; Not Assessed		Assessments and Outcomes	CORE	NA
ExtCauseModeled	External Cause Modeled	CDE	External cause of the injury that is being reproduced with the preclinical model	External cause of the injury that is being reproduced with the preclinical model	Alphanumeric		Single Pre-Defined Value Selected			Impact/Acceleration	Impact/Acceleration; Penetrating; Blast; Combination; Other		Injury Model Characteristics	CORE	CO5420?
InjModel	Injury Model	CDE	The machine or device or procedure that provides loading or other neurotrauma to the brain.	The machine or device or procedure that provides loading or other neurotrauma to the brain.	Alphanumeric		Single Pre-Defined Value Selected			Controlled Cortical Impact	Blast-induced neurotrauma; Fluid percussion; Controled cortical impact; Weight drop; Penetrating balistic; Projectile concussive impact; Intracranial hemorrhage; Increased ICP injury; Head rotation acceleration; Other		Injury Model Characteristics	CORE	NA
DeviceManuf	Device manufacturer	CDE	Device manufacturer	Device manufacturer	Alphanumeric		Single Pre-Defined Value Selected			Other, Precision System and Instrumentation	Dragonfly; Mitre; Medical College of VA; Other, specify		Injury Model Characteristics	CORE	NA
DeviceManufOTH	Device manufacturer other text	CDE	The free text related to DeviceManuf; specifying other text	The free text related to DeviceManuf; specifying other text	Alphanumeric	4000	Free-Form Entry				Data outside of the values in DeviceManuf will be accepted here.		Injury Model Characteristics	CORE	NA
AnimalStabilizationMtd	Animal stabilization method	CDE	How is the animal/head positioned during set up?	How is the animal/head positioned during set up?	Alphanumeric		Multiple Pre‐Defined Values Selected			Bite plate; Ear bars	Bite plate; Underjaw support; Ear bars; Body secured; Other; None		Injury Model Characteristics	CORE	NA
ImpactLocSide	Impact location side or midline	CDE	The general location of the impact in terms of side or midline	The general location of the impact	Alphanumeric		Single Pre‐Defined Value Selected			Lateral, R hemisphere	Midline; Lateral, R hemisphere; Lateral, L hemisphere; NA		Injury Model Characteristics	CORE	NA
ImpactCorticalRegion	Cortical region that is impacted	CDE	Gross anatomical locations that sustain the impact	Gross anatomical locations that sustain the impact	Alphanumeric		Multiple Pre‐Defined Values Selected			Visual cortex (unilateral)	Parietal (bilateral); Temporal (unlateral); Temporoparietal (unilateral)		Injury Model Characteristics	CORE	NA
ImpactLocCoordinates	Impact location coordinates	CDE	The location on the head or brain where the impact or injury was given entered as coordinates relative to Bregma	The location on the head or brain where the impact or injury was given	Numeric Values		Free-Form Entry			-3	Impact coordinates in mm; NA	Millimeter	Injury Model Characteristics	CORE	NA
