## Supplementary material for "Primary visual cortex injury produces loss of inhibitory neurons and long-term visual circuit dysfunction": Table S1

### Sheet: Table 4
Table S2: CCI-specific Common Data Elements (CDEs)
Variable Name	Title	Element Type	Description	Short Description	Data Type	Size	Input Restrictions	Minimum Value	Maximum Value	Values	Permissible Value Descriptions	Measurement Type	Domain	Classification	Clinical CDE Title
InvasiveSurgery	Invasive surgery	CDE	Surgery that requires general anesthesia for craniotomy or skin incision	Surgery that requires general anesthesia for craniotomy or skin incision	Alphanumeric		Single Pre‐Defined Value Selected			Invasive	Invasive; NA		Injury Model Characteristics	Weight Drop Model, Controlled Cortical Impactor	NA
CraniotomySize	Craniotomy size	CDE	Inner diameter of the craniotomy	Inner diameter of the craniotomy	Numeric Values		Free-Form Entry	0	200	5	Number	Millimeter	Injury Model Characteristics	Controlled Cortical Impactor, Weight Drop, FP Injury Device, PBBI	NA
ImpactorAngle	Impactor angle	CDE	The angle relative to the vertex of the head	The angle relative to the vertex of the head	Numeric Values		Single Pre‐Defined Value Selected			oblique	tangential; oblique; other; unknown; NA		Injury Model Characteristics	Controlled Cortical Impactor	NA
ImpactorAngleMeasr	Impactor angle measurement	CDE	The measurement of the angle relative to the vertex of the head	The measurement of the angle relative to the vertex of the head	Numeric Values		Free-Form Entry	0	360	20	Whole number		Injury Model Characteristics	Controlled Cortical Impactor	NA
ImpactorTipProjShape	Impactor tip or projectile shape	CDE	Shape of impactor tip or projectile	Shape of impactor tip or projectile	Alphanumeric		Multiple Pre‐Defined Values Selected			Bevelled	Bolt; Flat; Bevelled; Hemispherical; Sphere; Cylinder; Other		Injury Model Characteristics	Controlled Cortical Impactor, Weight Drop, PBBI	NA
ImpactorTipRigidity	Impactor tip rigidity	CDE	Impactor tip or weight material properties	Impactor tip or weight material properties	Alphanumeric		Single Pre‐Defined Value Selected			Rigid	Rigid; Non-rigid; Other		Injury Model Characteristics	Controlled Cortical Impactor, Weight Drop, PBBI	NA
ImpactorDepthSetting	Impactor depth setting	CDE	Depth from zero point at dura	Depth from zero point at dura	Numeric Values		Free-Form Entry	0	20	0.2	Number	Millimeter	Injury Model Characteristics	Controlled Cortical Impactor, PBBI	NA
ImpactorDwellTime	Impactor dwell time	CDE	The length of time that the impactor remains in the down position	The length of time that the impactor remains in the down position	Numeric Values		Free-Form Entry	0	5000	500	Whole number	Millisecond	Injury Model Characteristics	Controlled Cortical Impactor, Weight Drop	NA
ImpactorVel	Impactor velocity	CDE	Peak velocity	Peak velocity	Numeric Values		Free-Form Entry	0	10	3.5	Number	Meters per second	Injury Model Characteristics	Controlled Cortical Impactor, Weight Drop	NA
SurfMaterial	Surface material	CDE	The material properties of the surface on which the animal lies	The material properties of the surface on which the animal lies	Alphanumeric		Single Pre‐Defined Value Selected			Rigid	Rigid; Flexible (e.g. foam)		Injury Model Characteristics	Weight Drop Model, Controlled Cortical Impactor	NA
